# IFDlong: an isoform and fusion detector for accurate annotation and quantification of long-read RNA-seq data

**DOI:** 10.1101/2024.05.11.593690

**Authors:** Wenjia Wang, Yuzhen Li, Sungjin Ko, Ning Feng, Manling Zhang, Jia-Jun Liu, Songyang Zheng, Baoguo Ren, Yan P. Yu, Jian-Hua Luo, George C. Tseng, Silvia Liu

## Abstract

Advancements in long-read transcriptome sequencing (long-RNA-seq) technology have revolutionized the study of isoform diversity. These full-length transcripts enhance the detection of various transcriptome structural variations, including novel isoforms, alternative splicing events, and fusion transcripts. By shifting the open reading frame or altering gene expressions, studies have proved that these transcript alterations can serve as crucial biomarkers for disease diagnosis and therapeutic targets. In this project, we proposed IFDlong, a bioinformatics and biostatistics tool to detect isoform and fusion transcripts using bulk or single-cell long-RNA-seq data. Specifically, the software performed gene and isoform annotation for each long-read, defined novel isoforms, quantified isoform expression by a novel expectation-maximization algorithm, and profiled the fusion transcripts. For evaluation, IFDlong pipeline achieved overall the best performance when compared with several existing tools in large-scale simulation studies. In both isoform and fusion transcript quantification, IFDlong is able to reach more than 0.8 Spearman’s correlation with the truth, and more than 0.9 cosine similarity when distinguishing multiple alternative splicing events. In novel isoform simulation, IFDlong can successfully balance the sensitivity (higher than 90%) and specificity (higher than 90%). Furthermore, IFDlong has proved its accuracy and robustness in diverse in-house and public datasets on healthy tissues, cell lines and multiple types of diseases. Besides bulk long-RNA-seq, IFDlong pipeline has proved its compatibility to single-cell long-RNA-seq data. This new software may hold promise for significant impact on long-read transcriptome analysis. The IFDlong software is available at https://github.com/wenjiaking/IFDlong.
