## Supplementary material for "IFDlong: an isoform and fusion detector for accurate annotation and quantification of long-read RNA-seq data": Table S7

### Sheet: Sheet1
Table S7: Popular fusion transcripts in TCGA dataset that were employed in the Type F2 simulation.
TCGA cancer type	BRCA	BLCA	PRAD	SARC	LUAD
fusion transcripts	FBXL20&PITPNC1	CDS1&UGT1A6	TMPRSS2&MORC3	FRS2&CDK4	SFTPB&MPC1
	FBXL20&GDPD5	CDS1&UGT1A1	TMPRSS2&ETV4	FRS2&ADGRE1	SFTPB&TPT1
	FBXL20&SIRT6	CDS1&UGT1A10	TMPRSS2&DIAPH1	FRS2&FBRSL1	SFTPB&WDR13
	FBXL20&CEP112	CDS1&UGT1A3	TMPRSS2&ATF7IP	FRS2&AVIL	SFTPB&SRRM2
	FBXL20&MSL1	CDS1&UGT1A4	TMPRSS2&MRPS6	FRS2&ATXN1	SFTPB&MUC1
	FBXL20&SYNRG	CDS1&UGT1A5	TMPRSS2&SARS	FRS2&THEMIS	SFTPB&DMTN
	FBXL20&MYO1D	CDS1&UGT1A7	TMPRSS2&CALB1	FRS2&STAB2	SFTPB&C3
	FBXL20&TLK2	CDS1&UGT1A8	TMPRSS2&BRAF	FRS2&PLEKHG7	SFTPB&RPLP0
	FBXL20&LRSAM1	CDS1&UGT1A9	TMPRSS2&HDLBP	FRS2&CAPS2	SFTPB&USP39
	FBXL20&CASS4		TMPRSS2&KLF4	FRS2&CPM	SFTPB&IGHA1
	FBXL20&SNX11		TMPRSS2&TMEM10	FRS2&SBNO1
	FBXL20&PIP4K2B		9 TMPRSS2&IRS2	FRS2&CFAP54
	FBXL20&SOCS7		TMPRSS2&GUCA2A	FRS2&HMGA2
	FBXL20&NOTCH2		TMPRSS2&TMEFF2	FRS2&SBF2
	FBXL20&INTS13		TMPRSS2&ETV5	FRS2&GLIPR1L2
	FBXL20&CD163L1		TMPRSS2&DGKG	FRS2&C1orf141
	FBXL20&RHBDF2		TMPRSS2&INPP4B	FRS2&ZFC3H1
	FBXL20&THRSP		TMPRSS2&EML4	FRS2&RFWD2
	FBXL20&TRIM49B		TMPRSS2&PDE9A	FRS2&AKAP12
	FBXL20&FBXO47		TMPRSS2&ERG	FRS2&AHCYL2
	FBXL20&CANT1			FRS2&PARP1
	FBXL20&CDC6			FRS2&TBK1
	FBXL20&WIPF2			FRS2&PTPRR
	FBXL20&RPL23			FRS2&SLC26A10
	FBXL20&ARL5C			FRS2&TMTC2
	FBXL20&CDK12			FRS2&PTPRQ
	FBXL20&SOX5			FRS2&DNM2
	FBXL20&SNHG14
